# A qPCR assay for the detection of *Phytophthora abietivora*, an emerging pathogen on fir species cultivated as Christmas trees

**DOI:** 10.1101/2024.09.03.610995

**Authors:** Guillaume Charron, Marie-Krystel Gauthier, Hervé van der Heyden, Guillaume J. Bilodeau, Philippe Tanguay

## Abstract

Emerging species of the *Phytophthora* genus are among the most important threats to global plant biodiversity. For instance, *Phytophthora* root rot (PRR) of Christmas trees is responsible for 10% of the observed mortality rate in nurseries. Diagnosis of PRR involves isolation followed by morphological and molecular identification of the causal agents. However, these methods are rarely adapted to larger scale experiments such as *in situ* detection. For these applications, molecular detection of environmental DNA (eDNA) provides the high-throughput and the fast result generation needed. *Phytophthora abietivora* was associated to PRR in firs cultivated as Christmas trees in the province of Québec (Canada). This study focused on developing a sensitive and specific qPCR assay targeting *P. abietivora* and validating its efficiency on eDNA samples. A set of primers and probe was designed for this assay, and parameters such as the limit of detection (LoD_95%_) and limit of quantification (LoQ) were measured. The assay was tested on eDNA obtained from healthy-looking and PRR symptomatic firs. The assay was shown to be semi-specific because it cross-reacted with P. abietivora, and four phylogenetically close species unrelated to fir diseases. The limit of detection (LOD_95%_) was estimated at 10 copies per reaction (C_q_ of 35.7). The assay showed reliable detection down to 33 *P. abietivora* oospores per gram of soil. Out of 488 eDNA samples from soil, 68 tested positive for *P. abietivora.* While factors such as the tree species, the sampled region or the year of sampling did not affect the proportion of positive results, samples from trees showing PRR-like symptoms had significantly higher odds of testing positive compared to healthy-looking trees. This assay will be useful for rapid diagnostics of *P. abietivora* infected trees and as a prospecting tool to better characterize the natural distribution and dissemination of the disease.
