## Supplementary material for "A qPCR assay for the detection of *Phytophthora abietivora*, an emerging pathogen on fir species cultivated as Christmas trees": S1 File: LOD_data.csv

Copy_number	Ct_value
100	31.79746385
100	31.04945805
100	31.87713334
50	32.05297799
50	32.80463754
50	32.44306489
25	33.7848647
25	34.40225053
25	34.23123516
12.5	34.48598583
12.5	35.0825491
12.5	36.38524474
100	31.37035144
100	31.61770306
100	31.5676712
50	32.84662228
50	32.73143876
50	33.44588749
25	33.81675216
25	33.74670105
25	33.00539323
12.5	35.68762835
12.5	35.13488658
12.5	34.94031545
100	31.32068864
100	30.96479571
100	31.24855589
50	32.65434077
50	32.93473908
50	33.06845938
25	32.79643141
25	34.73610551
25	32.6235159
12.5	34.35381443
12.5	34.58634091
12.5	34.24496528
100	31.648827
100	30.97454676
100	31.40789937
50	32.38132553
50	32.27417551
50	32.30401495
25	33.39850722
25	33.64422789
25	33.06477697
12.5	34.81793012
12.5	34.29989932
12.5	33.21255427
100	31.1321798
100	30.98062726
50	32.26353275
50	32.52370141
25	33.24200043
25	33.412927
12.5	34.87263584
12.5	34.82503741
100	30.83422484
100	31.38506958
50	32.39159386
50	32.48822689
25	33.297471
25	33.25943067
12.5	34.16817884
12.5	35.08166536
100	30.96281693
100	31.50669532
50	33.49950386
50	33.13538172
25	33.55834649
25	34.98148984
12.5	36.15129012
12.5	34.7342803
100	31.40905619
100	31.42521852
50	32.82972989
50	32.80038786
25	33.94820544
25	33.27534491
12.5	35.91100031
12.5	35.1416778
6.25	35.97449679
6.25	36.98928359
6.25	35.96527041
3.1	40.77629012
3.1	Undetermined
3.1	Undetermined
6.25	36.06161887
6.25	36.27691142
6.25	35.79171743
3.1	37.38913911
3.1	36.23430003
3.1	35.1108083
6.25	37.74368399
6.25	36.78623862
6.25	35.6764496
3.1	Undetermined
3.1	36.61128684
3.1	36.47022628
6.25	37.70194149
6.25	35.80295972
6.25	36.50777621
3.1	35.72340472
3.1	36.38092882
3.1	36.15957159
6.25	34.8616356
6.25	40.3043538
3.1	35.2934974
3.1	36.02116723
6.25	34.97738922
6.25	36.8455052
3.1	Undetermined
3.1	36.76670736
6.25	36.14091529
6.25	36.5649235
3.1	35.53597671
3.1	Undetermined
6.25	37.74570407
6.25	35.62939451
3.1	Undetermined
3.1	Undetermined
