## Supplementary material for "A qPCR assay for the detection of *Phytophthora abietivora*, an emerging pathogen on fir species cultivated as Christmas trees": S1 File: metadata_phytophthora_2019_2021.csv

Sample	Date	Year	Region	Latitude	Longitude	Species	Status	Baiting_Phytophthora_isolation	Baiting_P_abietivora_isolation	Root_Phytophthora_isolation	Root_P_abietivora_isolation
1	02-Oct	2019	Chaudiere_Appalache	46.713235	-71.213382	Abies balsamea	PRR_symptomatic	1	0	1	0
2	02-Oct	2019	Chaudiere_Appalache	46.713235	-71.213382	Abies balsamea	PRR_symptomatic	1	0	0	0
3	02-Oct	2019	Chaudiere_Appalache	46.713235	-71.213382	Abies balsamea	PRR_symptomatic	1	0	0	0
4	02-Oct	2019	Chaudiere_Appalache	46.713235	-71.213382	Abies balsamea	PRR_symptomatic	0	0	0	0
5	02-Oct	2019	Chaudiere_Appalache	46.713235	-71.213382	Abies balsamea	Healthy_plantation	0	0	0	0
6	02-Oct	2019	Chaudiere_Appalache	46.713235	-71.213382	Abies balsamea	Healthy_plantation	0	0	0	0
7	02-Oct	2019	Chaudiere_Appalache	46.713235	-71.213382	Abies balsamea	Healthy_plantation	0	0	0	0
8	02-Oct	2019	Chaudiere_Appalache	46.713235	-71.213382	Abies balsamea	Healthy_plantation	0	0	0	0
9	02-Oct	2019	Chaudiere_Appalache	46.713235	-71.213382	Abies balsamea	Healthy_forest	0	0	0	0
10	02-Oct	2019	Chaudiere_Appalache	46.713235	-71.213382	Abies balsamea	Healthy_forest	0	0	0	0
11	02-Oct	2019	Chaudiere_Appalache	46.713235	-71.213382	Abies balsamea	Healthy_forest	0	0	0	0
12	02-Oct	2019	Chaudiere_Appalache	46.713235	-71.213382	Abies balsamea	Healthy_forest	0	0	0	0
13	02-Oct	2019	Chaudiere_Appalache	46.780222	-71.120361	Abies balsamea	PRR_symptomatic	0	0	0	0
14	02-Oct	2019	Chaudiere_Appalache	46.780222	-71.120361	Abies balsamea	PRR_symptomatic	1	0	0	0
15	02-Oct	2019	Chaudiere_Appalache	46.780222	-71.120361	Abies balsamea	PRR_symptomatic	0	0	0	0
16	02-Oct	2019	Chaudiere_Appalache	46.780222	-71.120361	Abies balsamea	PRR_symptomatic	0	0	0	0
17	02-Oct	2019	Chaudiere_Appalache	46.780222	-71.120361	Abies balsamea	Healthy_plantation	0	0	0	0
18	02-Oct	2019	Chaudiere_Appalache	46.780222	-71.120361	Abies balsamea	Healthy_plantation	0	0	0	0
19	02-Oct	2019	Chaudiere_Appalache	46.780222	-71.120361	Abies balsamea	Healthy_plantation	0	0	0	0
20	02-Oct	2019	Chaudiere_Appalache	46.780222	-71.120361	Abies balsamea	Healthy_plantation	0	0	0	0
21	02-Oct	2019	Chaudiere_Appalache	46.780222	-71.120361	Abies balsamea	Healthy_forest	0	0	0	0
22	02-Oct	2019	Chaudiere_Appalache	46.780222	-71.120361	Abies balsamea	Healthy_forest	0	0	0	0
23	02-Oct	2019	Chaudiere_Appalache	46.780222	-71.120361	Abies balsamea	Healthy_forest	0	0	0	0
24	02-Oct	2019	Chaudiere_Appalache	46.780222	-71.120361	Abies balsamea	Healthy_forest	0	0	0	0
25	02-Oct	2019	Chaudiere_Appalache	46.171528	-70.848972	Abies balsamea	PRR_symptomatic	0	0	0	0
26	02-Oct	2019	Chaudiere_Appalache	46.171528	-70.848972	Abies balsamea	PRR_symptomatic	0	0	0	0
27	02-Oct	2019	Chaudiere_Appalache	46.171528	-70.848972	Abies balsamea	PRR_symptomatic	0	0	0	0
28	02-Oct	2019	Chaudiere_Appalache	46.171528	-70.848972	Abies balsamea	PRR_symptomatic	0	0	0	0
29	02-Oct	2019	Chaudiere_Appalache	46.171528	-70.848972	Abies balsamea	Healthy_plantation	0	0	0	0
30	02-Oct	2019	Chaudiere_Appalache	46.171528	-70.848972	Abies balsamea	Healthy_plantation	0	0	0	0
31	02-Oct	2019	Chaudiere_Appalache	46.171528	-70.848972	Abies balsamea	Healthy_plantation	0	0	0	0
32	02-Oct	2019	Chaudiere_Appalache	46.171528	-70.848972	Abies balsamea	Healthy_plantation	0	0	0	0
33	02-Oct	2019	Chaudiere_Appalache	46.171528	-70.848972	Abies balsamea	Healthy_forest	0	0	0	0
34	02-Oct	2019	Chaudiere_Appalache	46.171528	-70.848972	Abies balsamea	Healthy_forest	0	0	0	0
35	02-Oct	2019	Chaudiere_Appalache	46.171528	-70.848972	Abies balsamea	Healthy_forest	0	0	0	0
36	02-Oct	2019	Chaudiere_Appalache	46.171528	-70.848972	Abies balsamea	Healthy_forest	0	0	0	0
37	02-Oct	2019	Chaudiere_Appalache	46.068222	-70.929111	Abies balsamea	PRR_symptomatic	0	0	0	0
38	02-Oct	2019	Chaudiere_Appalache	46.068222	-70.929111	Abies balsamea	PRR_symptomatic	0	0	0	0
39	02-Oct	2019	Chaudiere_Appalache	46.068222	-70.929111	Abies balsamea	PRR_symptomatic	0	0	0	0
40	02-Oct	2019	Chaudiere_Appalache	46.068222	-70.929111	Abies balsamea	PRR_symptomatic	0	0	0	0
41	02-Oct	2019	Chaudiere_Appalache	46.068222	-70.929111	Abies balsamea	Healthy_plantation	0	0	0	0
42	02-Oct	2019	Chaudiere_Appalache	46.068222	-70.929111	Abies balsamea	Healthy_plantation	0	0	0	0
43	02-Oct	2019	Chaudiere_Appalache	46.068222	-70.929111	Abies balsamea	Healthy_plantation	0	0	0	0
44	02-Oct	2019	Chaudiere_Appalache	46.068222	-70.929111	Abies balsamea	Healthy_plantation	0	0	0	0
45	02-Oct	2019	Chaudiere_Appalache	46.068222	-70.929111	Abies balsamea	Healthy_forest	0	0	0	0
46	02-Oct	2019	Chaudiere_Appalache	46.068222	-70.929111	Abies balsamea	Healthy_forest	0	0	0	0
47	02-Oct	2019	Chaudiere_Appalache	46.068222	-70.929111	Abies balsamea	Healthy_forest	0	0	0	0
48	02-Oct	2019	Chaudiere_Appalache	46.068222	-70.929111	Abies balsamea	Healthy_forest	0	0	0	0
49	02-Oct	2019	Chaudiere_Appalache	46.056972	-71.124556	Abies balsamea	PRR_symptomatic	0	0	0	0
50	02-Oct	2019	Chaudiere_Appalache	46.056972	-71.124556	Abies balsamea	PRR_symptomatic	0	0	0	0
51	02-Oct	2019	Chaudiere_Appalache	46.056972	-71.124556	Abies balsamea	PRR_symptomatic	0	0	0	0
52	02-Oct	2019	Chaudiere_Appalache	46.056972	-71.124556	Abies balsamea	PRR_symptomatic	1	0	0	0
53	02-Oct	2019	Chaudiere_Appalache	46.056972	-71.124556	Abies balsamea	Healthy_plantation	0	0	0	0
54	02-Oct	2019	Chaudiere_Appalache	46.056972	-71.124556	Abies balsamea	Healthy_plantation	0	0	0	0
55	02-Oct	2019	Chaudiere_Appalache	46.056972	-71.124556	Abies balsamea	Healthy_plantation	0	0	0	0
56	02-Oct	2019	Chaudiere_Appalache	46.056972	-71.124556	Abies balsamea	Healthy_plantation	0	0	0	0
57	02-Oct	2019	Chaudiere_Appalache	46.056972	-71.124556	Abies balsamea	Healthy_forest	0	0	0	0
58	02-Oct	2019	Chaudiere_Appalache	46.056972	-71.124556	Abies balsamea	Healthy_forest	0	0	0	0
59	02-Oct	2019	Chaudiere_Appalache	46.056972	-71.124556	Abies balsamea	Healthy_forest	0	0	0	0
60	02-Oct	2019	Chaudiere_Appalache	46.056972	-71.124556	Abies balsamea	Healthy_forest	0	0	0	0
61	02-Oct	2019	Chaudiere_Appalache	45.991139	-71.485611	Abies balsamea	PRR_symptomatic	0	0	0	0
62	02-Oct	2019	Chaudiere_Appalache	45.991139	-71.485611	Abies balsamea	PRR_symptomatic	1	1	0	0
63	02-Oct	2019	Chaudiere_Appalache	45.991139	-71.485611	Abies balsamea	PRR_symptomatic	0	0	0	0
64	02-Oct	2019	Chaudiere_Appalache	45.991139	-71.485611	Abies balsamea	PRR_symptomatic	0	0	0	0
65	02-Oct	2019	Chaudiere_Appalache	45.991139	-71.485611	Abies balsamea	Healthy_plantation	0	0	0	0
66	02-Oct	2019	Chaudiere_Appalache	45.991139	-71.485611	Abies balsamea	Healthy_plantation	0	0	0	0
67	02-Oct	2019	Chaudiere_Appalache	45.991139	-71.485611	Abies balsamea	Healthy_plantation	0	0	0	0
68	02-Oct	2019	Chaudiere_Appalache	45.991139	-71.485611	Abies balsamea	Healthy_plantation	0	0	0	0
69	02-Oct	2019	Chaudiere_Appalache	45.991139	-71.485611	Abies balsamea	Healthy_forest	0	0	0	0
70	02-Oct	2019	Chaudiere_Appalache	45.991139	-71.485611	Abies balsamea	Healthy_forest	0	0	0	0
71	02-Oct	2019	Chaudiere_Appalache	45.991139	-71.485611	Abies balsamea	Healthy_forest	0	0	0	0
72	03-Oct	2019	Chaudiere_Appalache	45.991139	-71.485611	Abies balsamea	Healthy_forest	0	0	0	0
73	03-Oct	2019	Chaudiere_Appalache	45.954488	-70.858245	Abies balsamea	PRR_symptomatic	0	0	0	0
74	03-Oct	2019	Chaudiere_Appalache	45.954488	-70.858245	Abies balsamea	PRR_symptomatic	0	0	0	0
75	03-Oct	2019	Chaudiere_Appalache	45.954488	-70.858245	Abies balsamea	PRR_symptomatic	0	0	0	0
76	03-Oct	2019	Chaudiere_Appalache	45.954488	-70.858245	Abies balsamea	PRR_symptomatic	0	0	0	0
77	03-Oct	2019	Chaudiere_Appalache	45.954488	-70.858245	Abies balsamea	Healthy_plantation	0	0	0	0
78	03-Oct	2019	Chaudiere_Appalache	45.954488	-70.858245	Abies balsamea	Healthy_plantation	0	0	0	0
79	03-Oct	2019	Chaudiere_Appalache	45.954488	-70.858245	Abies balsamea	Healthy_plantation	0	0	0	0
80	03-Oct	2019	Chaudiere_Appalache	45.954488	-70.858245	Abies balsamea	Healthy_plantation	0	0	0	0
81	03-Oct	2019	Chaudiere_Appalache	45.954488	-70.858245	Abies balsamea	Healthy_forest	0	0	0	0
82	03-Oct	2019	Chaudiere_Appalache	45.954488	-70.858245	Abies balsamea	Healthy_forest	0	0	0	0
83	03-Oct	2019	Chaudiere_Appalache	45.954488	-70.858245	Abies balsamea	Healthy_forest	0	0	0	0
84	03-Oct	2019	Chaudiere_Appalache	45.954488	-70.858245	Abies balsamea	Healthy_forest	0	0	0	0
85	03-Oct	2019	Chaudiere_Appalache	45.954492	-70.858245	Abies balsamea	PRR_symptomatic	0	0	0	0
86	03-Oct	2019	Chaudiere_Appalache	45.954492	-70.858245	Abies balsamea	PRR_symptomatic	0	0	0	0
87	03-Oct	2019	Chaudiere_Appalache	45.954492	-70.858245	Abies balsamea	PRR_symptomatic	0	0	0	0
88	03-Oct	2019	Chaudiere_Appalache	45.954492	-70.858245	Abies balsamea	PRR_symptomatic	0	0	1	0
89	03-Oct	2019	Chaudiere_Appalache	45.954492	-70.858245	Abies balsamea	Healthy_plantation	0	0	0	0
90	03-Oct	2019	Chaudiere_Appalache	45.954492	-70.858245	Abies balsamea	Healthy_plantation	0	0	0	0
91	03-Oct	2019	Chaudiere_Appalache	45.954492	-70.858245	Abies balsamea	Healthy_plantation	0	0	0	0
92	03-Oct	2019	Chaudiere_Appalache	45.954492	-70.858245	Abies balsamea	Healthy_plantation	0	0	0	0
93	03-Oct	2019	Chaudiere_Appalache	45.954492	-70.858245	Abies balsamea	Healthy_forest	0	0	0	0
94	03-Oct	2019	Chaudiere_Appalache	45.954492	-70.858245	Abies balsamea	Healthy_forest	0	0	0	0
95	03-Oct	2019	Chaudiere_Appalache	45.954492	-70.858245	Abies balsamea	Healthy_forest	0	0	0	0
96	03-Oct	2019	Chaudiere_Appalache	45.954492	-70.858245	Abies balsamea	Healthy_forest	0	0	0	0
97	03-Oct	2019	Chaudiere_Appalache	45.938861	-70.856917	Abies balsamea	PRR_symptomatic	1	1	0	0
98	03-Oct	2019	Chaudiere_Appalache	45.938861	-70.856917	Abies balsamea	PRR_symptomatic	0	0	0	0
99	03-Oct	2019	Chaudiere_Appalache	45.938861	-70.856917	Abies balsamea	PRR_symptomatic	0	0	0	0
100	03-Oct	2019	Chaudiere_Appalache	45.938861	-70.856917	Abies balsamea	PRR_symptomatic	0	0	0	0
101	03-Oct	2019	Chaudiere_Appalache	45.938861	-70.856917	Abies balsamea	Healthy_plantation	0	0	0	0
102	03-Oct	2019	Chaudiere_Appalache	45.938861	-70.856917	Abies balsamea	Healthy_plantation	0	0	0	0
103	03-Oct	2019	Chaudiere_Appalache	45.938861	-70.856917	Abies balsamea	Healthy_plantation	0	0	0	0
104	03-Oct	2019	Chaudiere_Appalache	45.938861	-70.856917	Abies balsamea	Healthy_plantation	0	0	0	0
105	03-Oct	2019	Chaudiere_Appalache	45.938861	-70.856917	Abies balsamea	Healthy_forest	0	0	0	0
106	03-Oct	2019	Chaudiere_Appalache	45.938861	-70.856917	Abies balsamea	Healthy_forest	0	0	0	0
107	03-Oct	2019	Chaudiere_Appalache	45.938861	-70.856917	Abies balsamea	Healthy_forest	0	0	0	0
108	03-Oct	2019	Chaudiere_Appalache	45.938861	-70.856917	Abies balsamea	Healthy_forest	0	0	0	0
109	03-Oct	2019	Chaudiere_Appalache	45.938861	-70.856917	Abies balsamea	PRR_symptomatic	0	0	0	0
110	03-Oct	2019	Chaudiere_Appalache	45.938861	-70.856917	Abies balsamea	PRR_symptomatic	0	0	0	0
111	03-Oct	2019	Chaudiere_Appalache	45.938861	-70.856917	Abies balsamea	PRR_symptomatic	0	0	0	0
112	03-Oct	2019	Chaudiere_Appalache	45.938861	-70.856917	Abies balsamea	PRR_symptomatic	0	0	0	0
113	03-Oct	2019	Chaudiere_Appalache	45.938861	-70.856917	Abies balsamea	Healthy_plantation	0	0	0	0
114	03-Oct	2019	Chaudiere_Appalache	45.938861	-70.856917	Abies balsamea	Healthy_plantation	0	0	0	0
115	03-Oct	2019	Chaudiere_Appalache	45.938861	-70.856917	Abies balsamea	Healthy_plantation	0	0	0	0
116	03-Oct	2019	Chaudiere_Appalache	45.938861	-70.856917	Abies balsamea	Healthy_plantation	0	0	0	0
117	03-Oct	2019	Chaudiere_Appalache	45.938861	-70.856917	Abies balsamea	Healthy_forest	0	0	0	0
118	03-Oct	2019	Chaudiere_Appalache	45.938861	-70.856917	Abies balsamea	Healthy_forest	0	0	0	0
119	03-Oct	2019	Chaudiere_Appalache	45.938861	-70.856917	Abies balsamea	Healthy_forest	0	0	0	0
120	03-Oct	2019	Chaudiere_Appalache	45.938861	-70.856917	Abies balsamea	Healthy_forest	0	0	0	0
121	03-Oct	2019	Estrie	45.230506	-71.937717	Abies fraseri	PRR_symptomatic	0	0	0	0
122	03-Oct	2019	Estrie	45.230506	-71.937717	Abies fraseri	PRR_symptomatic	0	0	0	0
123	03-Oct	2019	Estrie	45.230506	-71.937717	Abies fraseri	PRR_symptomatic	0	0	0	0
124	03-Oct	2019	Estrie	45.230506	-71.937717	Abies fraseri	PRR_symptomatic	0	0	0	0
125	03-Oct	2019	Estrie	45.230506	-71.937717	Abies fraseri	Healthy_plantation	0	0	0	0
126	03-Oct	2019	Estrie	45.230506	-71.937717	Abies fraseri	Healthy_plantation	0	0	0	0
127	03-Oct	2019	Estrie	45.230506	-71.937717	Abies fraseri	Healthy_plantation	0	0	0	0
128	03-Oct	2019	Estrie	45.230506	-71.937717	Abies fraseri	Healthy_plantation	0	0	0	0
129	03-Oct	2019	Estrie	45.230506	-71.937717	Abies fraseri	Healthy_forest	0	0	0	0
130	03-Oct	2019	Estrie	45.230506	-71.937717	Abies fraseri	Healthy_forest	0	0	0	0
131	03-Oct	2019	Estrie	45.230506	-71.937717	Abies fraseri	Healthy_forest	0	0	0	0
132	03-Oct	2019	Estrie	45.230506	-71.937717	Abies fraseri	Healthy_forest	0	0	0	0
133	03-Oct	2019	Estrie	45.114804	-71.998998	Abies balsamea	PRR_symptomatic	0	0	0	0
134	03-Oct	2019	Estrie	45.114804	-71.998998	Abies balsamea	PRR_symptomatic	0	0	0	0
135	03-Oct	2019	Estrie	45.114804	-71.998998	Abies balsamea	PRR_symptomatic	1	0	1	0
136	03-Oct	2019	Estrie	45.114804	-71.998998	Abies balsamea	PRR_symptomatic	0	0	0	0
137	03-Oct	2019	Estrie	45.114804	-71.998998	Abies balsamea	Healthy_plantation	0	0	0	0
138	03-Oct	2019	Estrie	45.114804	-71.998998	Abies balsamea	Healthy_plantation	0	0	0	0
139	03-Oct	2019	Estrie	45.114804	-71.998998	Abies balsamea	Healthy_plantation	0	0	0	0
140	03-Oct	2019	Estrie	45.114804	-71.998998	Abies balsamea	Healthy_plantation	0	0	0	0
141	03-Oct	2019	Estrie	45.114804	-71.998998	Abies balsamea	Healthy_forest	1	0	0	0
142	03-Oct	2019	Estrie	45.114804	-71.998998	Abies balsamea	Healthy_forest	1	0	0	0
143	03-Oct	2019	Estrie	45.114804	-71.998998	Abies balsamea	Healthy_forest	0	0	0	0
144	03-Oct	2019	Estrie	45.114804	-71.998998	Abies balsamea	Healthy_forest	0	0	0	0
145	03-Oct	2019	Estrie	45.036552	-72.021969	Abies fraseri	PRR_symptomatic	0	0	0	0
146	03-Oct	2019	Estrie	45.036552	-72.021969	Abies fraseri	PRR_symptomatic	0	0	0	0
147	03-Oct	2019	Estrie	45.036552	-72.021969	Abies fraseri	PRR_symptomatic	0	0	0	0
148	03-Oct	2019	Estrie	45.036552	-72.021969	Abies fraseri	PRR_symptomatic	1	1	0	0
149	03-Oct	2019	Estrie	45.036552	-72.021969	Abies fraseri	Healthy_plantation	0	0	0	0
150	03-Oct	2019	Estrie	45.036552	-72.021969	Abies fraseri	Healthy_plantation	0	0	0	0
151	03-Oct	2019	Estrie	45.036552	-72.021969	Abies fraseri	Healthy_plantation	0	0	0	0
152	03-Oct	2019	Estrie	45.036552	-72.021969	Abies fraseri	Healthy_plantation	0	0	0	0
153	03-Oct	2019	Estrie	45.036552	-72.021969	Abies fraseri	Healthy_forest	0	0	0	0
154	03-Oct	2019	Estrie	45.036552	-72.021969	Abies fraseri	Healthy_forest	0	0	0	0
155	03-Oct	2019	Estrie	45.036552	-72.021969	Abies fraseri	Healthy_forest	0	0	0	0
156	03-Oct	2019	Estrie	45.036552	-72.021969	Abies fraseri	Healthy_forest	0	0	0	0
157	03-Oct	2019	Estrie	45.063416	-71.875822	Abies balsamea	PRR_symptomatic	1	0	1	0
158	03-Oct	2019	Estrie	45.063416	-71.875822	Abies balsamea	PRR_symptomatic	0	0	0	0
159	03-Oct	2019	Estrie	45.063416	-71.875822	Abies balsamea	PRR_symptomatic	0	0	0	0
160	03-Oct	2019	Estrie	45.063416	-71.875822	Abies balsamea	PRR_symptomatic	1	0	0	0
161	03-Oct	2019	Estrie	45.063416	-71.875822	Abies balsamea	Healthy_plantation	0	0	0	0
162	03-Oct	2019	Estrie	45.063416	-71.875822	Abies balsamea	Healthy_plantation	0	0	0	0
163	03-Oct	2019	Estrie	45.063416	-71.875822	Abies balsamea	Healthy_plantation	0	0	0	0
164	03-Oct	2019	Estrie	45.063416	-71.875822	Abies balsamea	Healthy_plantation	0	0	0	0
165	03-Oct	2019	Estrie	45.063416	-71.875822	Abies balsamea	Healthy_forest	0	0	0	0
166	03-Oct	2019	Estrie	45.063416	-71.875822	Abies balsamea	Healthy_forest	0	0	0	0
167	03-Oct	2019	Estrie	45.063416	-71.875822	Abies balsamea	Healthy_forest	0	0	0	0
168	03-Oct	2019	Estrie	45.063416	-71.875822	Abies balsamea	Healthy_forest	1	0	0	0
169	03-Oct	2019	Estrie	45.230306	-71.764462	Abies fraseri	PRR_symptomatic	0	0	0	0
170	03-Oct	2019	Estrie	45.230306	-71.764462	Abies fraseri	PRR_symptomatic	1	1	0	0
171	03-Oct	2019	Estrie	45.230306	-71.764462	Abies fraseri	PRR_symptomatic	0	0	0	0
172	03-Oct	2019	Estrie	45.230306	-71.764462	Abies fraseri	PRR_symptomatic	0	0	0	0
173	03-Oct	2019	Estrie	45.230306	-71.764462	Abies fraseri	Healthy_plantation	0	0	0	0
174	03-Oct	2019	Estrie	45.230306	-71.764462	Abies fraseri	Healthy_plantation	0	0	0	0
175	03-Oct	2019	Estrie	45.230306	-71.764462	Abies fraseri	Healthy_plantation	0	0	0	0
176	03-Oct	2019	Estrie	45.230306	-71.764462	Abies fraseri	Healthy_plantation	0	0	0	0
177	03-Oct	2019	Estrie	45.230306	-71.764462	Abies fraseri	Healthy_forest	0	0	0	0
178	03-Oct	2019	Estrie	45.230306	-71.764462	Abies fraseri	Healthy_forest	0	0	0	0
179	03-Oct	2019	Estrie	45.230306	-71.764462	Abies fraseri	Healthy_forest	0	0	0	0
180	03-Oct	2019	Estrie	45.230306	-71.764462	Abies fraseri	Healthy_forest	0	0	0	0
181	03-Oct	2019	Estrie	45.172889	-71.487605	Abies balsamea	PRR_symptomatic	1	0	0	0
182	03-Oct	2019	Estrie	45.172889	-71.487605	Abies balsamea	PRR_symptomatic	0	0	0	0
183	03-Oct	2019	Estrie	45.172889	-71.487605	Abies balsamea	PRR_symptomatic	0	0	0	0
184	03-Oct	2019	Estrie	45.172889	-71.487605	Abies balsamea	PRR_symptomatic	0	0	0	0
185	03-Oct	2019	Estrie	45.172889	-71.487605	Abies balsamea	Healthy_plantation	0	0	0	0
186	03-Oct	2019	Estrie	45.172889	-71.487605	Abies balsamea	Healthy_plantation	0	0	0	0
187	03-Oct	2019	Estrie	45.172889	-71.487605	Abies balsamea	Healthy_plantation	0	0	0	0
188	03-Oct	2019	Estrie	45.172889	-71.487605	Abies balsamea	Healthy_plantation	0	0	0	0
189	03-Oct	2019	Estrie	45.172889	-71.487605	Abies balsamea	Healthy_forest	0	0	0	0
190	03-Oct	2019	Estrie	45.172889	-71.487605	Abies balsamea	Healthy_forest	0	0	0	0
191	03-Oct	2019	Estrie	45.172889	-71.487605	Abies balsamea	Healthy_forest	0	0	0	0
192	03-Oct	2019	Estrie	45.172889	-71.487605	Abies balsamea	Healthy_forest	0	0	0	0
193	03-Oct	2019	Estrie	45.355868	-71.829743	Abies balsamea	PRR_symptomatic	0	0	0	0
194	03-Oct	2019	Estrie	45.355868	-71.829743	Abies balsamea	PRR_symptomatic	0	0	0	0
195	03-Oct	2019	Estrie	45.355868	-71.829743	Abies balsamea	PRR_symptomatic	1	1	0	0
196	03-Oct	2019	Estrie	45.355868	-71.829743	Abies balsamea	PRR_symptomatic	0	0	0	0
197	03-Oct	2019	Estrie	45.355868	-71.829743	Abies balsamea	Healthy_plantation	0	0	0	0
198	03-Oct	2019	Estrie	45.355868	-71.829743	Abies balsamea	Healthy_plantation	0	0	0	0
199	03-Oct	2019	Estrie	45.355868	-71.829743	Abies balsamea	Healthy_plantation	0	0	0	0
200	03-Oct	2019	Estrie	45.355868	-71.829743	Abies balsamea	Healthy_plantation	0	0	0	0
201	03-Oct	2019	Estrie	45.355868	-71.829743	Abies balsamea	Healthy_forest	0	0	0	0
202	03-Oct	2019	Estrie	45.355868	-71.829743	Abies balsamea	Healthy_forest	0	0	0	0
203	03-Oct	2019	Estrie	45.355868	-71.829743	Abies balsamea	Healthy_forest	0	0	0	0
204	03-Oct	2019	Estrie	45.355868	-71.829743	Abies balsamea	Healthy_forest	0	0	0	0
205	04-Oct	2019	Estrie	45.373306	-71.69727	Abies balsamea	PRR_symptomatic	0	0	0	0
206	04-Oct	2019	Estrie	45.373306	-71.69727	Abies balsamea	PRR_symptomatic	0	0	0	0
207	04-Oct	2019	Estrie	45.373306	-71.69727	Abies balsamea	PRR_symptomatic	1	0	0	0
208	04-Oct	2019	Estrie	45.373306	-71.69727	Abies balsamea	PRR_symptomatic	0	0	0	0
209	04-Oct	2019	Estrie	45.373306	-71.69727	Abies balsamea	Healthy_plantation	0	0	0	0
210	04-Oct	2019	Estrie	45.373306	-71.69727	Abies balsamea	Healthy_plantation	0	0	0	0
211	04-Oct	2019	Estrie	45.373306	-71.69727	Abies balsamea	Healthy_plantation	0	0	0	0
212	04-Oct	2019	Estrie	45.373306	-71.69727	Abies balsamea	Healthy_plantation	0	0	0	0
213	04-Oct	2019	Estrie	45.373306	-71.69727	Abies balsamea	Healthy_forest	0	0	0	0
214	04-Oct	2019	Estrie	45.373306	-71.69727	Abies balsamea	Healthy_forest	0	0	0	0
215	04-Oct	2019	Estrie	45.373306	-71.69727	Abies balsamea	Healthy_forest	0	0	0	0
216	04-Oct	2019	Estrie	45.373306	-71.69727	Abies balsamea	Healthy_forest	0	0	0	0
217	04-Oct	2019	Estrie	45.674133	-71.14798	Abies balsamea	PRR_symptomatic	0	0	0	0
218	04-Oct	2019	Estrie	45.674133	-71.14798	Abies balsamea	PRR_symptomatic	0	0	0	0
219	04-Oct	2019	Estrie	45.674133	-71.14798	Abies balsamea	PRR_symptomatic	0	0	0	0
220	04-Oct	2019	Estrie	45.674133	-71.14798	Abies balsamea	PRR_symptomatic	0	0	0	0
221	04-Oct	2019	Estrie	45.674133	-71.14798	Abies balsamea	Healthy_plantation	0	0	0	0
222	04-Oct	2019	Estrie	45.674133	-71.14798	Abies balsamea	Healthy_plantation	0	0	0	0
223	04-Oct	2019	Estrie	45.674133	-71.14798	Abies balsamea	Healthy_plantation	0	0	0	0
224	04-Oct	2019	Estrie	45.674133	-71.14798	Abies balsamea	Healthy_plantation	0	0	0	0
225	04-Oct	2019	Estrie	45.674133	-71.14798	Abies balsamea	Healthy_forest	0	0	0	0
226	04-Oct	2019	Estrie	45.674133	-71.14798	Abies balsamea	Healthy_forest	0	0	0	0
227	04-Oct	2019	Estrie	45.674133	-71.14798	Abies balsamea	Healthy_forest	0	0	0	0
228	04-Oct	2019	Estrie	45.674133	-71.14798	Abies balsamea	Healthy_forest	0	0	0	0
229	04-Oct	2019	Estrie	45.902924	-71.023241	Abies fraseri	PRR_symptomatic	0	0	1	0
230	04-Oct	2019	Estrie	45.902924	-71.023241	Abies fraseri	PRR_symptomatic	0	0	0	0
231	04-Oct	2019	Estrie	45.902924	-71.023241	Abies fraseri	PRR_symptomatic	1	0	0	0
232	04-Oct	2019	Estrie	45.902924	-71.023241	Abies fraseri	PRR_symptomatic	0	0	0	0
233	04-Oct	2019	Estrie	45.902924	-71.023241	Abies fraseri	Healthy_plantation	0	0	0	0
234	04-Oct	2019	Estrie	45.902924	-71.023241	Abies fraseri	Healthy_plantation	0	0	0	0
235	04-Oct	2019	Estrie	45.902924	-71.023241	Abies fraseri	Healthy_plantation	0	0	0	0
236	04-Oct	2019	Estrie	45.902924	-71.023241	Abies fraseri	Healthy_plantation	0	0	0	0
237	04-Oct	2019	Estrie	45.902924	-71.023241	Abies fraseri	Healthy_forest	1	0	0	0
238	04-Oct	2019	Estrie	45.902924	-71.023241	Abies fraseri	Healthy_forest	0	0	0	0
239	04-Oct	2019	Estrie	45.902924	-71.023241	Abies fraseri	Healthy_forest	0	0	0	0
240	04-Oct	2019	Estrie	45.902924	-71.023241	Abies fraseri	Healthy_forest	0	0	0	0
241	28-Sep	2020	Chaudiere_Appalache	45.955	-70.82834	Abies balsamea	PRR_symptomatic	0	0	0	0
242	28-Sep	2020	Chaudiere_Appalache	45.955	-70.82834	Abies balsamea	PRR_symptomatic	0	0	0	0
243	28-Sep	2020	Chaudiere_Appalache	45.955	-70.82834	Abies balsamea	PRR_symptomatic	1	1	0	0
244	28-Sep	2020	Chaudiere_Appalache	45.955	-70.82834	Abies balsamea	PRR_symptomatic	0	0	0	0
245	28-Sep	2020	Chaudiere_Appalache	45.955	-70.82834	Abies balsamea	Healthy_plantation	0	0	0	0
246	28-Sep	2020	Chaudiere_Appalache	45.955	-70.82834	Abies balsamea	Healthy_plantation	0	0	0	0
247	28-Sep	2020	Chaudiere_Appalache	45.955	-70.82834	Abies balsamea	Healthy_plantation	0	0	0	0
248	28-Sep	2020	Chaudiere_Appalache	45.955	-70.82834	Abies balsamea	Healthy_plantation	0	0	0	0
249	28-Sep	2020	Chaudiere_Appalache	45.955	-70.82834	Abies balsamea	Healthy_forest	0	0	0	0
250	28-Sep	2020	Chaudiere_Appalache	45.955	-70.82834	Abies balsamea	Healthy_forest	0	0	0	0
251	28-Sep	2020	Chaudiere_Appalache	45.955	-70.82834	Abies balsamea	Healthy_forest	0	0	0	0
252	28-Sep	2020	Chaudiere_Appalache	45.955	-70.82834	Abies balsamea	Healthy_forest	0	0	0	0
253	28-Sep	2020	Chaudiere_Appalache	46.02861	-70.87861	Abies fraseri	PRR_symptomatic	0	0	0	0
254	28-Sep	2020	Chaudiere_Appalache	46.02861	-70.87861	Abies fraseri	PRR_symptomatic	0	0	0	0
255	28-Sep	2020	Chaudiere_Appalache	46.02861	-70.87861	Abies fraseri	PRR_symptomatic	0	0	0	0
256	28-Sep	2020	Chaudiere_Appalache	46.02861	-70.87861	Abies fraseri	PRR_symptomatic	0	0	0	0
257	28-Sep	2020	Chaudiere_Appalache	46.02861	-70.87861	Abies fraseri	Healthy_plantation	0	0	0	0
258	28-Sep	2020	Chaudiere_Appalache	46.02861	-70.87861	Abies fraseri	Healthy_plantation	0	0	0	0
259	28-Sep	2020	Chaudiere_Appalache	46.02861	-70.87861	Abies fraseri	Healthy_plantation	0	0	0	0
260	28-Sep	2020	Chaudiere_Appalache	46.02861	-70.87861	Abies fraseri	Healthy_plantation	0	0	0	0
261	28-Sep	2020	Chaudiere_Appalache	46.02861	-70.87861	Abies fraseri	Healthy_forest	0	0	0	0
262	28-Sep	2020	Chaudiere_Appalache	46.02861	-70.87861	Abies fraseri	Healthy_forest	0	0	0	0
263	28-Sep	2020	Chaudiere_Appalache	46.02861	-70.87861	Abies fraseri	Healthy_forest	0	0	0	0
264	28-Sep	2020	Chaudiere_Appalache	46.02861	-70.87861	Abies fraseri	Healthy_forest	0	0	0	0
265	28-Sep	2020	Chaudiere_Appalache	46.01888	-70.87527	Abies fraseri	PRR_symptomatic	0	0	0	0
266	28-Sep	2020	Chaudiere_Appalache	46.01888	-70.87527	Abies fraseri	PRR_symptomatic	0	0	0	0
267	28-Sep	2020	Chaudiere_Appalache	46.01888	-70.87527	Abies fraseri	PRR_symptomatic	0	0	0	0
268	28-Sep	2020	Chaudiere_Appalache	46.01888	-70.87527	Abies fraseri	PRR_symptomatic	0	0	0	0
269	28-Sep	2020	Chaudiere_Appalache	46.01888	-70.87527	Abies fraseri	Healthy_plantation	0	0	0	0
270	28-Sep	2020	Chaudiere_Appalache	46.01888	-70.87527	Abies fraseri	Healthy_plantation	0	0	0	0
271	28-Sep	2020	Chaudiere_Appalache	46.01888	-70.87527	Abies fraseri	Healthy_plantation	0	0	0	0
272	28-Sep	2020	Chaudiere_Appalache	46.01888	-70.87527	Abies fraseri	Healthy_plantation	0	0	0	0
273	28-Sep	2020	Chaudiere_Appalache	46.01888	-70.87527	Abies fraseri	Healthy_forest	0	0	0	0
274	28-Sep	2020	Chaudiere_Appalache	46.01888	-70.87527	Abies fraseri	Healthy_forest	0	0	0	0
275	28-Sep	2020	Chaudiere_Appalache	46.01888	-70.87527	Abies fraseri	Healthy_forest	0	0	0	0
276	28-Sep	2020	Chaudiere_Appalache	46.01888	-70.87527	Abies fraseri	Healthy_forest	0	0	0	0
277	28-Sep	2020	Chaudiere_Appalache	45.96583	-70.79666	Abies balsamea	PRR_symptomatic	0	0	0	0
278	28-Sep	2020	Chaudiere_Appalache	45.96583	-70.79666	Abies balsamea	PRR_symptomatic	0	0	0	0
279	28-Sep	2020	Chaudiere_Appalache	45.96583	-70.79666	Abies balsamea	PRR_symptomatic	0	0	0	0
280	28-Sep	2020	Chaudiere_Appalache	45.96583	-70.79666	Abies balsamea	PRR_symptomatic	0	0	0	0
281	28-Sep	2020	Chaudiere_Appalache	45.96583	-70.79666	Abies balsamea	Healthy_plantation	0	0	0	0
282	28-Sep	2020	Chaudiere_Appalache	45.96583	-70.79666	Abies balsamea	Healthy_plantation	0	0	0	0
283	28-Sep	2020	Chaudiere_Appalache	45.96583	-70.79666	Abies balsamea	Healthy_plantation	0	0	0	0
284	28-Sep	2020	Chaudiere_Appalache	45.96583	-70.79666	Abies balsamea	Healthy_plantation	0	0	0	0
285	28-Sep	2020	Chaudiere_Appalache	45.96583	-70.79666	Abies balsamea	Healthy_forest	0	0	0	0
286	28-Sep	2020	Chaudiere_Appalache	45.96583	-70.79666	Abies balsamea	Healthy_forest	0	0	0	0
287	28-Sep	2020	Chaudiere_Appalache	45.96583	-70.79666	Abies balsamea	Healthy_forest	0	0	0	0
288	28-Sep	2020	Chaudiere_Appalache	45.96583	-70.79666	Abies balsamea	Healthy_forest	0	0	0	0
289	28-Sep	2020	Chaudiere_Appalache	45.87638	-70.8572	Abies balsamea	PRR_symptomatic	0	0	0	0
290	28-Sep	2020	Chaudiere_Appalache	45.87638	-70.8572	Abies balsamea	PRR_symptomatic	0	0	0	0
291	28-Sep	2020	Chaudiere_Appalache	45.87638	-70.8572	Abies balsamea	PRR_symptomatic	0	0	0	0
292	28-Sep	2020	Chaudiere_Appalache	45.87638	-70.8572	Abies balsamea	PRR_symptomatic	0	0	0	0
293	28-Sep	2020	Chaudiere_Appalache	45.87638	-70.8572	Abies balsamea	Healthy_plantation	0	0	0	0
294	28-Sep	2020	Chaudiere_Appalache	45.87638	-70.8572	Abies balsamea	Healthy_plantation	0	0	0	0
295	28-Sep	2020	Chaudiere_Appalache	45.87638	-70.8572	Abies balsamea	Healthy_plantation	0	0	0	0
296	28-Sep	2020	Chaudiere_Appalache	45.87638	-70.8572	Abies balsamea	Healthy_plantation	0	0	0	0
297	28-Sep	2020	Chaudiere_Appalache	45.87638	-70.8572	Abies balsamea	Healthy_forest	0	0	0	0
298	28-Sep	2020	Chaudiere_Appalache	45.87638	-70.8572	Abies balsamea	Healthy_forest	0	0	0	0
299	28-Sep	2020	Chaudiere_Appalache	45.87638	-70.8572	Abies balsamea	Healthy_forest	0	0	0	0
300	28-Sep	2020	Chaudiere_Appalache	45.87638	-70.8572	Abies balsamea	Healthy_forest	0	0	0	0
301	28-Sep	2020	Chaudiere_Appalache	45.92416	-70.84666	Abies balsamea	PRR_symptomatic	0	0	0	0
302	28-Sep	2020	Chaudiere_Appalache	45.92416	-70.84666	Abies balsamea	PRR_symptomatic	0	0	0	0
303	28-Sep	2020	Chaudiere_Appalache	45.92416	-70.84666	Abies balsamea	PRR_symptomatic	0	0	0	0
304	28-Sep	2020	Chaudiere_Appalache	45.92416	-70.84666	Abies balsamea	PRR_symptomatic	0	0	0	0
305	28-Sep	2020	Chaudiere_Appalache	45.92416	-70.84666	Abies balsamea	Healthy_plantation	0	0	0	0
306	28-Sep	2020	Chaudiere_Appalache	45.92416	-70.84666	Abies balsamea	Healthy_plantation	0	0	0	0
307	28-Sep	2020	Chaudiere_Appalache	45.92416	-70.84666	Abies balsamea	Healthy_plantation	0	0	0	0
308	28-Sep	2020	Chaudiere_Appalache	45.92416	-70.84666	Abies balsamea	Healthy_plantation	0	0	0	0
309	28-Sep	2020	Chaudiere_Appalache	45.92416	-70.84666	Abies balsamea	Healthy_forest	0	0	0	0
310	28-Sep	2020	Chaudiere_Appalache	45.92416	-70.84666	Abies balsamea	Healthy_forest	0	0	0	0
311	28-Sep	2020	Chaudiere_Appalache	45.92416	-70.84666	Abies balsamea	Healthy_forest	0	0	0	0
312	28-Sep	2020	Chaudiere_Appalache	45.92416	-70.84666	Abies balsamea	Healthy_forest	0	0	0	0
313	28-Sep	2020	Chaudiere_Appalache	45.93305	-70.75379	Abies balsamea	PRR_symptomatic	0	0	0	0
314	28-Sep	2020	Chaudiere_Appalache	45.93305	-70.75379	Abies balsamea	PRR_symptomatic	0	0	0	0
315	28-Sep	2020	Chaudiere_Appalache	45.93305	-70.75379	Abies balsamea	PRR_symptomatic	0	0	0	0
316	28-Sep	2020	Chaudiere_Appalache	45.93305	-70.75379	Abies balsamea	PRR_symptomatic	0	0	0	0
317	28-Sep	2020	Chaudiere_Appalache	45.93305	-70.75379	Abies balsamea	Healthy_plantation	0	0	0	0
318	28-Sep	2020	Chaudiere_Appalache	45.93305	-70.75379	Abies balsamea	Healthy_plantation	0	0	0	0
319	28-Sep	2020	Chaudiere_Appalache	45.93305	-70.75379	Abies balsamea	Healthy_plantation	0	0	0	0
320	28-Sep	2020	Chaudiere_Appalache	45.93305	-70.75379	Abies balsamea	Healthy_plantation	0	0	0	0
321	28-Sep	2020	Chaudiere_Appalache	45.93305	-70.75379	Abies balsamea	Healthy_forest	0	0	0	0
322	28-Sep	2020	Chaudiere_Appalache	45.93305	-70.75379	Abies balsamea	Healthy_forest	0	0	0	0
323	28-Sep	2020	Chaudiere_Appalache	45.93305	-70.75379	Abies balsamea	Healthy_forest	0	0	0	0
324	28-Sep	2020	Chaudiere_Appalache	45.93305	-70.75379	Abies balsamea	Healthy_forest	0	0	0	0
325	28-Sep	2020	Chaudiere_Appalache	46.05916	-70.80722	Abies balsamea	PRR_symptomatic	0	0	0	0
326	28-Sep	2020	Chaudiere_Appalache	46.05916	-70.80722	Abies balsamea	PRR_symptomatic	0	0	0	0
327	28-Sep	2020	Chaudiere_Appalache	46.05916	-70.80722	Abies balsamea	PRR_symptomatic	0	0	0	0
328	28-Sep	2020	Chaudiere_Appalache	46.05916	-70.80722	Abies balsamea	PRR_symptomatic	0	0	0	0
329	28-Sep	2020	Chaudiere_Appalache	46.05916	-70.80722	Abies balsamea	Healthy_plantation	0	0	0	0
330	28-Sep	2020	Chaudiere_Appalache	46.05916	-70.80722	Abies balsamea	Healthy_plantation	0	0	0	0
331	28-Sep	2020	Chaudiere_Appalache	46.05916	-70.80722	Abies balsamea	Healthy_plantation	0	0	0	0
332	28-Sep	2020	Chaudiere_Appalache	46.05916	-70.80722	Abies balsamea	Healthy_plantation	0	0	0	0
333	28-Sep	2020	Chaudiere_Appalache	46.05916	-70.80722	Abies balsamea	Healthy_forest	0	0	0	0
334	28-Sep	2020	Chaudiere_Appalache	46.05916	-70.80722	Abies balsamea	Healthy_forest	0	0	0	0
335	28-Sep	2020	Chaudiere_Appalache	46.05916	-70.80722	Abies balsamea	Healthy_forest	0	0	0	0
336	28-Sep	2020	Chaudiere_Appalache	46.05916	-70.80722	Abies balsamea	Healthy_forest	0	0	0	0
337	28-Sep	2020	Chaudiere_Appalache	46.71446	-71.21265	Abies balsamea	PRR_symptomatic	0	0	0	0
338	28-Sep	2020	Chaudiere_Appalache	46.71446	-71.21265	Abies balsamea	PRR_symptomatic	0	0	0	0
339	28-Sep	2020	Chaudiere_Appalache	46.71446	-71.21265	Abies balsamea	PRR_symptomatic	0	0	1	1
340	28-Sep	2020	Chaudiere_Appalache	46.71446	-71.21265	Abies balsamea	PRR_symptomatic	0	0	0	0
341	28-Sep	2020	Chaudiere_Appalache	46.71446	-71.21265	Abies balsamea	Healthy_plantation	0	0	0	0
342	28-Sep	2020	Chaudiere_Appalache	46.71446	-71.21265	Abies balsamea	Healthy_plantation	0	0	0	0
343	28-Sep	2020	Chaudiere_Appalache	46.71446	-71.21265	Abies balsamea	Healthy_plantation	0	0	0	0
344	28-Sep	2020	Chaudiere_Appalache	46.71446	-71.21265	Abies balsamea	Healthy_plantation	0	0	0	0
345	28-Sep	2020	Chaudiere_Appalache	46.71446	-71.21265	Abies balsamea	Healthy_forest	0	0	0	0
346	28-Sep	2020	Chaudiere_Appalache	46.71446	-71.21265	Abies balsamea	Healthy_forest	0	0	0	0
347	28-Sep	2020	Chaudiere_Appalache	46.71446	-71.21265	Abies balsamea	Healthy_forest	0	0	0	0
348	28-Sep	2020	Chaudiere_Appalache	46.71446	-71.21265	Abies balsamea	Healthy_forest	0	0	0	0
349	28-Sep	2020	Chaudiere_Appalache	46.71446	-71.21265	Abies balsamea	PRR_symptomatic	0	0	0	0
350	28-Sep	2020	Chaudiere_Appalache	46.71446	-71.21265	Abies balsamea	PRR_symptomatic	0	0	0	0
351	28-Sep	2020	Chaudiere_Appalache	46.71446	-71.21265	Abies balsamea	PRR_symptomatic	0	0	0	0
352	28-Sep	2020	Chaudiere_Appalache	46.71446	-71.21265	Abies balsamea	PRR_symptomatic	0	0	0	0
353	28-Sep	2020	Chaudiere_Appalache	46.71446	-71.21265	Abies balsamea	Healthy_plantation	0	0	0	0
354	28-Sep	2020	Chaudiere_Appalache	46.71446	-71.21265	Abies balsamea	Healthy_plantation	0	0	0	0
355	28-Sep	2020	Chaudiere_Appalache	46.71446	-71.21265	Abies balsamea	Healthy_plantation	0	0	0	0
356	28-Sep	2020	Chaudiere_Appalache	46.71446	-71.21265	Abies balsamea	Healthy_plantation	0	0	0	0
357	28-Sep	2020	Chaudiere_Appalache	46.77147	-71.1087	Abies balsamea	PRR_symptomatic	0	0	0	0
358	28-Sep	2020	Chaudiere_Appalache	46.77147	-71.1087	Abies balsamea	PRR_symptomatic	0	0	0	0
359	28-Sep	2020	Chaudiere_Appalache	46.77147	-71.1087	Abies balsamea	PRR_symptomatic	0	0	0	0
360	28-Sep	2020	Chaudiere_Appalache	46.77147	-71.1087	Abies balsamea	PRR_symptomatic	1	1	0	0
361	28-Sep	2020	Chaudiere_Appalache	46.77147	-71.1087	Abies balsamea	Healthy_plantation	0	0	0	0
362	28-Sep	2020	Chaudiere_Appalache	46.77147	-71.1087	Abies balsamea	Healthy_plantation	0	0	0	0
363	28-Sep	2020	Chaudiere_Appalache	46.77147	-71.1087	Abies balsamea	Healthy_plantation	0	0	0	0
364	28-Sep	2020	Chaudiere_Appalache	46.77147	-71.1087	Abies balsamea	Healthy_plantation	0	0	0	0
365	28-Sep	2020	Chaudiere_Appalache	46.77147	-71.1087	Abies balsamea	Healthy_forest	0	0	0	0
366	28-Sep	2020	Chaudiere_Appalache	46.77147	-71.1087	Abies balsamea	Healthy_forest	0	0	0	0
367	28-Sep	2020	Chaudiere_Appalache	46.77147	-71.1087	Abies balsamea	Healthy_forest	0	0	0	0
368	28-Sep	2020	Chaudiere_Appalache	46.77147	-71.1087	Abies balsamea	Healthy_forest	0	0	0	0
369	27-May	2021	Estrie	45.171835	-71.479031	Abies balsamea	PRR_symptomatic	0	0	0	0
370	27-May	2021	Estrie	45.171835	-71.479031	Abies balsamea	PRR_symptomatic	0	0	0	0
371	27-May	2021	Estrie	45.171835	-71.479031	Abies balsamea	PRR_symptomatic	0	0	0	0
372	27-May	2021	Estrie	45.171835	-71.479031	Abies balsamea	PRR_symptomatic	0	0	0	0
373	27-May	2021	Estrie	45.171835	-71.479031	Abies balsamea	Healthy_plantation	0	0	0	0
374	27-May	2021	Estrie	45.171835	-71.479031	Abies balsamea	Healthy_plantation	0	0	0	0
375	27-May	2021	Estrie	45.171835	-71.479031	Abies balsamea	Healthy_plantation	0	0	0	0
376	27-May	2021	Estrie	45.171835	-71.479031	Abies balsamea	Healthy_plantation	0	0	0	0
377	27-May	2021	Estrie	45.171835	-71.479031	Abies balsamea	Healthy_forest	0	0	0	0
378	27-May	2021	Estrie	45.171835	-71.479031	Abies balsamea	Healthy_forest	0	0	0	0
379	27-May	2021	Estrie	45.171835	-71.479031	Abies balsamea	Healthy_forest	0	0	0	0
380	27-May	2021	Estrie	45.171835	-71.479031	Abies balsamea	Healthy_forest	0	0	0	0
381	27-May	2021	Estrie	45.235366	-71.926771	Abies balsamea	PRR_symptomatic	0	0	0	0
382	27-May	2021	Estrie	45.235366	-71.926771	Abies balsamea	PRR_symptomatic	0	0	0	0
383	27-May	2021	Estrie	45.235366	-71.926771	Abies balsamea	PRR_symptomatic	0	0	0	0
384	27-May	2021	Estrie	45.235366	-71.926771	Abies balsamea	PRR_symptomatic	0	0	0	0
385	27-May	2021	Estrie	45.235366	-71.926771	Abies balsamea	Healthy_plantation	0	0	0	0
386	27-May	2021	Estrie	45.235366	-71.926771	Abies balsamea	Healthy_plantation	0	0	0	0
387	27-May	2021	Estrie	45.235366	-71.926771	Abies balsamea	Healthy_plantation	0	0	0	0
388	27-May	2021	Estrie	45.235366	-71.926771	Abies balsamea	Healthy_plantation	0	0	0	0
389	27-May	2021	Estrie	45.235366	-71.926771	Abies balsamea	Healthy_forest	0	0	0	0
390	27-May	2021	Estrie	45.235366	-71.926771	Abies balsamea	Healthy_forest	0	0	0	0
391	27-May	2021	Estrie	45.235366	-71.926771	Abies balsamea	Healthy_forest	0	0	0	0
392	27-May	2021	Estrie	45.235366	-71.926771	Abies balsamea	Healthy_forest	0	0	0	0
393	27-May	2021	Estrie	45.230306	-71.764462	Abies fraseri	PRR_symptomatic	0	0	0	0
394	27-May	2021	Estrie	45.230306	-71.764462	Abies fraseri	PRR_symptomatic	0	0	0	0
395	27-May	2021	Estrie	45.230306	-71.764462	Abies fraseri	PRR_symptomatic	0	0	0	0
396	27-May	2021	Estrie	45.230306	-71.764462	Abies fraseri	PRR_symptomatic	0	0	0	0
397	27-May	2021	Estrie	45.230306	-71.764462	Abies fraseri	Healthy_plantation	0	0	0	0
398	27-May	2021	Estrie	45.230306	-71.764462	Abies fraseri	Healthy_plantation	0	0	0	0
399	27-May	2021	Estrie	45.230306	-71.764462	Abies fraseri	Healthy_plantation	0	0	0	0
400	27-May	2021	Estrie	45.230306	-71.764462	Abies fraseri	Healthy_plantation	0	0	0	0
401	27-May	2021	Estrie	45.230306	-71.764462	Abies fraseri	Healthy_forest	0	0	0	0
402	27-May	2021	Estrie	45.230306	-71.764462	Abies fraseri	Healthy_forest	0	0	0	0
403	27-May	2021	Estrie	45.230306	-71.764462	Abies fraseri	Healthy_forest	0	0	0	0
404	27-May	2021	Estrie	45.230306	-71.764462	Abies fraseri	Healthy_forest	0	0	0	0
405	27-May	2021	Estrie	45.373306	-71.69727	Abies balsamea	PRR_symptomatic	0	0	0	0
406	27-May	2021	Estrie	45.373306	-71.69727	Abies balsamea	PRR_symptomatic	0	0	0	0
407	27-May	2021	Estrie	45.373306	-71.69727	Abies balsamea	PRR_symptomatic	0	0	0	0
408	27-May	2021	Estrie	45.373306	-71.69727	Abies balsamea	PRR_symptomatic	0	0	0	0
409	27-May	2021	Estrie	45.373306	-71.69727	Abies balsamea	Healthy_plantation	0	0	0	0
410	27-May	2021	Estrie	45.373306	-71.69727	Abies balsamea	Healthy_plantation	0	0	0	0
411	27-May	2021	Estrie	45.373306	-71.69727	Abies balsamea	Healthy_plantation	0	0	0	0
412	27-May	2021	Estrie	45.373306	-71.69727	Abies balsamea	Healthy_plantation	0	0	0	0
413	27-May	2021	Estrie	45.373306	-71.69727	Abies balsamea	Healthy_forest	0	0	0	0
414	27-May	2021	Estrie	45.373306	-71.69727	Abies balsamea	Healthy_forest	0	0	0	0
415	27-May	2021	Estrie	45.373306	-71.69727	Abies balsamea	Healthy_forest	0	0	0	0
416	27-May	2021	Estrie	45.373306	-71.69727	Abies balsamea	Healthy_forest	0	0	0	0
417	27-May	2021	Estrie	45.355868	-71.829743	Abies balsamea	PRR_symptomatic	0	0	0	0
418	27-May	2021	Estrie	45.355868	-71.829743	Abies balsamea	PRR_symptomatic	0	0	0	0
419	27-May	2021	Estrie	45.355868	-71.829743	Abies balsamea	PRR_symptomatic	0	0	0	0
420	27-May	2021	Estrie	45.355868	-71.829743	Abies balsamea	PRR_symptomatic	0	0	0	0
421	27-May	2021	Estrie	45.355868	-71.829743	Abies balsamea	Healthy_plantation	0	0	0	0
422	27-May	2021	Estrie	45.355868	-71.829743	Abies balsamea	Healthy_plantation	0	0	0	0
423	27-May	2021	Estrie	45.355868	-71.829743	Abies balsamea	Healthy_plantation	0	0	0	0
424	27-May	2021	Estrie	45.355868	-71.829743	Abies balsamea	Healthy_plantation	0	0	0	0
425	27-May	2021	Estrie	45.355868	-71.829743	Abies balsamea	Healthy_forest	0	0	0	0
426	27-May	2021	Estrie	45.355868	-71.829743	Abies balsamea	Healthy_forest	0	0	0	0
427	27-May	2021	Estrie	45.355868	-71.829743	Abies balsamea	Healthy_forest	0	0	0	0
428	27-May	2021	Estrie	45.355868	-71.829743	Abies balsamea	Healthy_forest	0	0	0	0
429	28-May	2021	Estrie	45.063416	-71.875822	Abies balsamea	PRR_symptomatic	0	0	0	0
430	28-May	2021	Estrie	45.063416	-71.875822	Abies balsamea	PRR_symptomatic	0	0	0	0
431	28-May	2021	Estrie	45.063416	-71.875822	Abies balsamea	PRR_symptomatic	0	0	0	0
432	28-May	2021	Estrie	45.063416	-71.875822	Abies balsamea	PRR_symptomatic	0	0	0	0
433	28-May	2021	Estrie	45.063416	-71.875822	Abies balsamea	Healthy_plantation	0	0	0	0
434	28-May	2021	Estrie	45.063416	-71.875822	Abies balsamea	Healthy_plantation	0	0	0	0
435	28-May	2021	Estrie	45.063416	-71.875822	Abies balsamea	Healthy_plantation	0	0	0	0
436	28-May	2021	Estrie	45.063416	-71.875822	Abies balsamea	Healthy_plantation	0	0	0	0
437	28-May	2021	Estrie	45.063416	-71.875822	Abies balsamea	Healthy_forest	0	0	0	0
438	28-May	2021	Estrie	45.063416	-71.875822	Abies balsamea	Healthy_forest	0	0	0	0
439	28-May	2021	Estrie	45.063416	-71.875822	Abies balsamea	Healthy_forest	0	0	0	0
440	28-May	2021	Estrie	45.063416	-71.875822	Abies balsamea	Healthy_forest	0	0	0	0
441	28-May	2021	Estrie	45.077082	-72.043458	Abies fraseri	PRR_symptomatic	0	0	0	0
442	28-May	2021	Estrie	45.077082	-72.043458	Abies fraseri	PRR_symptomatic	0	0	0	0
443	28-May	2021	Estrie	45.077082	-72.043458	Abies fraseri	PRR_symptomatic	0	0	0	0
444	28-May	2021	Estrie	45.077082	-72.043458	Abies fraseri	PRR_symptomatic	0	0	0	0
445	28-May	2021	Estrie	45.077082	-72.043458	Abies fraseri	Healthy_plantation	0	0	0	0
446	28-May	2021	Estrie	45.077082	-72.043458	Abies fraseri	Healthy_plantation	0	0	0	0
447	28-May	2021	Estrie	45.077082	-72.043458	Abies fraseri	Healthy_plantation	0	0	0	0
448	28-May	2021	Estrie	45.077082	-72.043458	Abies fraseri	Healthy_plantation	0	0	0	0
449	28-May	2021	Estrie	45.077082	-72.043458	Abies fraseri	Healthy_forest	0	0	0	0
450	28-May	2021	Estrie	45.077082	-72.043458	Abies fraseri	Healthy_forest	0	0	0	0
451	28-May	2021	Estrie	45.077082	-72.043458	Abies fraseri	Healthy_forest	0	0	0	0
452	28-May	2021	Estrie	45.077082	-72.043458	Abies fraseri	Healthy_forest	0	0	0	0
453	28-May	2021	Estrie	45.114804	-71.998998	Abies balsamea	PRR_symptomatic	0	0	0	0
454	28-May	2021	Estrie	45.114804	-71.998998	Abies balsamea	PRR_symptomatic	0	0	0	0
455	28-May	2021	Estrie	45.114804	-71.998998	Abies balsamea	PRR_symptomatic	0	0	0	0
456	28-May	2021	Estrie	45.114804	-71.998998	Abies balsamea	PRR_symptomatic	0	0	0	0
457	28-May	2021	Estrie	45.114804	-71.998998	Abies balsamea	Healthy_plantation	0	0	0	0
458	28-May	2021	Estrie	45.114804	-71.998998	Abies balsamea	Healthy_plantation	0	0	0	0
459	28-May	2021	Estrie	45.114804	-71.998998	Abies balsamea	Healthy_plantation	0	0	0	0
460	28-May	2021	Estrie	45.114804	-71.998998	Abies balsamea	Healthy_plantation	0	0	0	0
461	28-May	2021	Estrie	45.114804	-71.998998	Abies balsamea	Healthy_forest	0	0	0	0
462	28-May	2021	Estrie	45.114804	-71.998998	Abies balsamea	Healthy_forest	0	0	0	0
463	28-May	2021	Estrie	45.114804	-71.998998	Abies balsamea	Healthy_forest	0	0	0	0
464	28-May	2021	Estrie	45.114804	-71.998998	Abies balsamea	Healthy_forest	0	0	0	0
465	28-May	2021	Estrie	45.902924	-71.023241	Abies fraseri	PRR_symptomatic	0	0	0	0
466	28-May	2021	Estrie	45.902924	-71.023241	Abies fraseri	PRR_symptomatic	0	0	0	0
467	28-May	2021	Estrie	45.902924	-71.023241	Abies fraseri	PRR_symptomatic	0	0	0	0
468	28-May	2021	Estrie	45.902924	-71.023241	Abies fraseri	PRR_symptomatic	0	0	0	0
469	28-May	2021	Estrie	45.902924	-71.023241	Abies fraseri	Healthy_plantation	0	0	0	0
470	28-May	2021	Estrie	45.902924	-71.023241	Abies fraseri	Healthy_plantation	0	0	0	0
471	28-May	2021	Estrie	45.902924	-71.023241	Abies fraseri	Healthy_plantation	0	0	0	0
472	28-May	2021	Estrie	45.902924	-71.023241	Abies fraseri	Healthy_plantation	0	0	0	0
473	28-May	2021	Estrie	45.902924	-71.023241	Abies fraseri	Healthy_forest	0	0	0	0
474	28-May	2021	Estrie	45.902924	-71.023241	Abies fraseri	Healthy_forest	0	0	0	0
475	28-May	2021	Estrie	45.902924	-71.023241	Abies fraseri	Healthy_forest	0	0	0	0
476	28-May	2021	Estrie	45.902924	-71.023241	Abies fraseri	Healthy_forest	0	0	0	0
477	28-May	2021	Estrie	45.761968	-70.993923	Abies fraseri	PRR_symptomatic	0	0	0	0
478	28-May	2021	Estrie	45.761968	-70.993923	Abies fraseri	PRR_symptomatic	0	0	0	0
479	28-May	2021	Estrie	45.761968	-70.993923	Abies fraseri	PRR_symptomatic	0	0	0	0
480	28-May	2021	Estrie	45.761968	-70.993923	Abies fraseri	PRR_symptomatic	0	0	0	0
481	28-May	2021	Estrie	45.761968	-70.993923	Abies fraseri	Healthy_plantation	0	0	0	0
482	28-May	2021	Estrie	45.761968	-70.993923	Abies fraseri	Healthy_plantation	0	0	0	0
483	28-May	2021	Estrie	45.761968	-70.993923	Abies fraseri	Healthy_plantation	0	0	0	0
484	28-May	2021	Estrie	45.761968	-70.993923	Abies fraseri	Healthy_plantation	0	0	0	0
485	28-May	2021	Estrie	45.761968	-70.993923	Abies fraseri	Healthy_forest	0	0	0	0
486	28-May	2021	Estrie	45.761968	-70.993923	Abies fraseri	Healthy_forest	0	0	0	0
487	28-May	2021	Estrie	45.761968	-70.993923	Abies fraseri	Healthy_forest	0	0	0	0
488	28-May	2021	Estrie	45.761968	-70.993923	Abies fraseri	Healthy_forest	0	0	0	0
