## Supplementary material for "A qPCR assay for the detection of *Phytophthora abietivora*, an emerging pathogen on fir species cultivated as Christmas trees": S1 File: Oospores_data.csv

Total_Spore_number	Sample_type	Dilution_technical_replicate	Technical_replicate	Cq
8300	Spores	1	1	20.92456277
8300	Spores	1	2	20.49060952
8300	Spores	1	3	20.53325057
8300	Spores	2	1	21.55671951
8300	Spores	2	2	21.63389657
8300	Spores	2	3	21.54348761
8300	Spores	3	1	20.75766824
8300	Spores	3	2	21.06243137
8300	Spores	3	3	21.31768773
8300	Spores	4	1	21.02661304
8300	Spores	4	2	21.23717024
8300	Spores	4	3	20.14507461
830	Spores	1	1	23.45610385
830	Spores	1	2	22.59873434
830	Spores	1	3	23.02355912
830	Spores	2	1	22.73707179
830	Spores	2	2	22.82550585
830	Spores	2	3	22.85215953
830	Spores	3	1	24.00133865
830	Spores	3	2	23.87450848
830	Spores	3	3	23.57435874
830	Spores	4	1	24.75935855
830	Spores	4	2	24.8543353
830	Spores	4	3	24.45774511
83	Spores	1	1	26.61629075
83	Spores	1	2	26.4039372
83	Spores	1	3	26.50711647
83	Spores	2	1	27.91210047
83	Spores	2	2	27.67819875
83	Spores	2	3	27.82659719
83	Spores	3	1	29.38309031
83	Spores	3	2	28.82598682
83	Spores	3	3	29.05666088
83	Spores	4	1	27.9093477
83	Spores	4	2	28.05846814
83	Spores	4	3	27.64073197
8.3	Spores	1	1	25.98010864
8.3	Spores	1	2	25.60251461
8.3	Spores	1	3	25.598308
8.3	Spores	2	1	32.5805605
8.3	Spores	2	2	UNDETERMINED
8.3	Spores	2	3	20.74722763
8.3	Spores	3	1	31.92651767
8.3	Spores	3	2	31.01344579
8.3	Spores	3	3	31.32067992
8.3	Spores	4	1	32.04655881
8.3	Spores	4	2	32.08538188
8.3	Spores	4	3	32.74200377
6	Spores	1	1	30.16512146
6	Spores	1	2	30.00554535
6	Spores	1	3	29.74542121
6	Spores	2	1	31.85502904
6	Spores	2	2	31.69330781
6	Spores	2	3	32.63535886
6	Spores	3	1	32.87682766
6	Spores	3	2	31.04304173
6	Spores	3	3	31.35430847
6	Spores	4	1	25.81299197
6	Spores	4	2	25.77631434
6	Spores	4	3	25.73489544
4	Spores	1	1	UNDETERMINED
4	Spores	1	2	UNDETERMINED
4	Spores	1	3	33.14805087
4	Spores	2	1	29.10741805
4	Spores	2	2	28.49928943
4	Spores	2	3	28.99028259
4	Spores	3	1	UNDETERMINED
4	Spores	3	2	32.98609102
4	Spores	3	3	UNDETERMINED
4	Spores	4	1	UNDETERMINED
4	Spores	4	2	UNDETERMINED
4	Spores	4	3	UNDETERMINED
2	Spores	1	1	UNDETERMINED
2	Spores	1	2	UNDETERMINED
2	Spores	1	3	UNDETERMINED
2	Spores	2	1	UNDETERMINED
2	Spores	2	2	33.42119529
2	Spores	2	3	UNDETERMINED
2	Spores	3	1	33.16588502
2	Spores	3	2	33.27674102
2	Spores	3	3	32.55362459
2	Spores	4	1	35.91961703
2	Spores	4	2	35.59789248
2	Spores	4	3	UNDETERMINED
1	Spores	1	1	UNDETERMINED
1	Spores	1	2	UNDETERMINED
1	Spores	1	3	UNDETERMINED
1	Spores	2	1	UNDETERMINED
1	Spores	2	2	UNDETERMINED
1	Spores	2	3	UNDETERMINED
1	Spores	3	1	35.59058042
1	Spores	3	2	34.56951178
1	Spores	3	3	UNDETERMINED
1	Spores	4	1	UNDETERMINED
1	Spores	4	2	UNDETERMINED
1	Spores	4	3	UNDETERMINED
0.5	Spores	1	1	33.46312597
0.5	Spores	1	2	34.40368722
0.5	Spores	1	3	32.88581355
0.5	Spores	2	1	33.08980533
0.5	Spores	2	2	33.81683914
0.5	Spores	2	3	33.92086824
0.5	Spores	3	1	UNDETERMINED
0.5	Spores	3	2	32.95864693
0.5	Spores	3	3	UNDETERMINED
0.5	Spores	4	1	UNDETERMINED
0.5	Spores	4	2	UNDETERMINED
0.5	Spores	4	3	UNDETERMINED
8300	Soil	1	1	20.56297676
8300	Soil	1	2	20.34205603
8300	Soil	1	3	20.33304076
8300	Soil	2	1	21.50663274
8300	Soil	2	2	21.41199728
8300	Soil	2	3	20.56364273
8300	Soil	3	1	21.03754814
8300	Soil	3	2	21.79556128
8300	Soil	3	3	21.87315044
8300	Soil	4	1	20.97059247
8300	Soil	4	2	21.22554685
8300	Soil	4	3	20.59633774
830	Soil	1	1	23.72841504
830	Soil	1	2	23.34928898
830	Soil	1	3	23.68686409
830	Soil	2	1	22.48344426
830	Soil	2	2	22.61120472
830	Soil	2	3	22.65509912
830	Soil	3	1	23.0990161
830	Soil	3	2	22.92514593
830	Soil	3	3	22.60604151
830	Soil	4	1	24.05631919
830	Soil	4	2	24.26502455
830	Soil	4	3	23.79702269
83	Soil	1	1	27.3468347
83	Soil	1	2	26.82134528
83	Soil	1	3	26.75377631
83	Soil	2	1	28.50002111
83	Soil	2	2	28.40269398
83	Soil	2	3	28.23629333
83	Soil	3	1	25.79652423
83	Soil	3	2	25.82955185
83	Soil	3	3	25.95963899
83	Soil	4	1	29.9340316
83	Soil	4	2	29.43196086
83	Soil	4	3	29.67297268
8.3	Soil	1	1	28.94381039
8.3	Soil	1	2	28.60683886
8.3	Soil	1	3	28.42795348
8.3	Soil	2	1	31.44169002
8.3	Soil	2	2	31.21466588
8.3	Soil	2	3	30.72901487
8.3	Soil	3	1	29.82650101
8.3	Soil	3	2	29.48911357
8.3	Soil	3	3	29.50437907
8.3	Soil	4	1	28.3517424
8.3	Soil	4	2	28.71882418
8.3	Soil	4	3	27.71109129
6	Soil	1	1	UNDETERMINED
6	Soil	1	2	UNDETERMINED
6	Soil	1	3	33.3633735
6	Soil	2	1	30.01058708
6	Soil	2	2	30.53254453
6	Soil	2	3	31.10131768
6	Soil	3	1	33.25334337
6	Soil	3	2	33.25021259
6	Soil	3	3	UNDETERMINED
6	Soil	4	1	27.59042368
6	Soil	4	2	27.54708238
6	Soil	4	3	27.31073596
4	Soil	1	1	UNDETERMINED
4	Soil	1	2	UNDETERMINED
4	Soil	1	3	31.83083218
4	Soil	2	1	32.32328683
4	Soil	2	2	UNDETERMINED
4	Soil	2	3	33.77951231
4	Soil	3	1	31.92811732
4	Soil	3	2	32.62295275
4	Soil	3	3	31.90464462
4	Soil	4	1	UNDETERMINED
4	Soil	4	2	35.60584804
4	Soil	4	3	UNDETERMINED
2	Soil	1	1	UNDETERMINED
2	Soil	1	2	35.31093688
2	Soil	1	3	UNDETERMINED
2	Soil	2	1	UNDETERMINED
2	Soil	2	2	34.24049997
2	Soil	2	3	33.63471712
2	Soil	3	1	UNDETERMINED
2	Soil	3	2	UNDETERMINED
2	Soil	3	3	UNDETERMINED
2	Soil	4	1	UNDETERMINED
2	Soil	4	2	UNDETERMINED
2	Soil	4	3	UNDETERMINED
1	Soil	1	1	UNDETERMINED
1	Soil	1	2	UNDETERMINED
1	Soil	1	3	UNDETERMINED
1	Soil	2	1	UNDETERMINED
1	Soil	2	2	UNDETERMINED
1	Soil	2	3	UNDETERMINED
1	Soil	3	1	UNDETERMINED
1	Soil	3	2	UNDETERMINED
1	Soil	3	3	UNDETERMINED
1	Soil	4	1	UNDETERMINED
1	Soil	4	2	UNDETERMINED
1	Soil	4	3	UNDETERMINED
0.5	Soil	1	1	UNDETERMINED
0.5	Soil	1	2	UNDETERMINED
0.5	Soil	1	3	UNDETERMINED
0.5	Soil	2	1	UNDETERMINED
0.5	Soil	2	2	UNDETERMINED
0.5	Soil	2	3	UNDETERMINED
0.5	Soil	3	1	UNDETERMINED
0.5	Soil	3	2	UNDETERMINED
0.5	Soil	3	3	UNDETERMINED
0.5	Soil	4	1	33.6676078
0.5	Soil	4	2	33.20760652
0.5	Soil	4	3	33.12944632
