## Supplementary material for "A qPCR assay for the detection of *Phytophthora abietivora*, an emerging pathogen on fir species cultivated as Christmas trees": S1 File: Std_curve_data.csv

Well	Well Position	Sample	Target	Task	Reporter	Quencher	Amp Status	Amp Score	Curve Quality	Result Quality Issues	Cq	Cq Confidence	Cq Mean	Cq SD	Auto Threshold	Threshold	Auto Baseline	Baseline Start	Baseline End
25	C1	100.0	Target 1	STANDARD	FAM	NFQ-MGB	Amp	2.686265857			31.13045139	0.91330793	30.8589669	0.241029567	VRAI	66006.15987	VRAI	3	22
26	C2	100.0	Target 1	STANDARD	FAM	NFQ-MGB	Amp	2.698002279			30.77630365	0.938627783	30.8589669	0.241029567	VRAI	66006.15987	VRAI	3	23
27	C3	100.0	Target 1	STANDARD	FAM	NFQ-MGB	Amp	2.715643338			30.67014566	0.876359069	30.8589669	0.241029567	VRAI	66006.15987	VRAI	3	23
37	D1	1000.0	Target 1	STANDARD	FAM	NFQ-MGB	Amp	2.709062852			27.68639135	0.834039418	27.66212426	0.092498662	VRAI	66006.15987	VRAI	3	19
38	D2	1000.0	Target 1	STANDARD	FAM	NFQ-MGB	Amp	2.726440216			27.55991112	0.819657002	27.66212426	0.092498662	VRAI	66006.15987	VRAI	3	19
39	D3	1000.0	Target 1	STANDARD	FAM	NFQ-MGB	Amp	2.730833296			27.74007031	0.76076398	27.66212426	0.092498662	VRAI	66006.15987	VRAI	3	21
49	E1	10000.0	Target 1	STANDARD	FAM	NFQ-MGB	Amp	2.720330602			24.2915184	0.806303263	24.20656067	0.111974356	VRAI	66006.15987	VRAI	3	14
50	E2	10000.0	Target 1	STANDARD	FAM	NFQ-MGB	Amp	2.726977465			24.07967272	0.808683008	24.20656067	0.111974356	VRAI	66006.15987	VRAI	3	15
51	E3	10000.0	Target 1	STANDARD	FAM	NFQ-MGB	Amp	2.735061119			24.24849089	0.779478725	24.20656067	0.111974356	VRAI	66006.15987	VRAI	3	17
61	F1	100000.0	Target 1	STANDARD	FAM	NFQ-MGB	Amp	2.717183951			20.46354762	0.77295728	20.4883886	0.044217412	VRAI	66006.15987	VRAI	3	13
62	F2	100000.0	Target 1	STANDARD	FAM	NFQ-MGB	Amp	2.722509115			20.46217784	0.770953044	20.4883886	0.044217412	VRAI	66006.15987	VRAI	3	11
63	F3	100000.0	Target 1	STANDARD	FAM	NFQ-MGB	Amp	2.723562038			20.53944035	0.812938995	20.4883886	0.044217412	VRAI	66006.15987	VRAI	3	11
73	G1	1000000.0	Target 1	STANDARD	FAM	NFQ-MGB	Amp	2.705131868			17.18483408	0.78270902	16.98144638	0.394178254	VRAI	66006.15987	VRAI	3	11
74	G2	1000000.0	Target 1	STANDARD	FAM	NFQ-MGB	Amp	2.727235882			17.23238772	0.775699689	16.98144638	0.394178254	VRAI	66006.15987	VRAI	3	9
75	G3	1000000.0	Target 1	STANDARD	FAM	NFQ-MGB	Amp	2.727978443			16.52711734	0.688406551	16.98144638	0.394178254	VRAI	66006.15987	VRAI	3	8
85	H1		Target 1	NTC	FAM	NFQ-MGB	No Amp	0			Undetermined	0			VRAI	66006.15987	VRAI	3	49
86	H2		Target 1	NTC	FAM	NFQ-MGB	No Amp	0			Undetermined	0			VRAI	66006.15987	VRAI	3	49
87	H3		Target 1	NTC	FAM	NFQ-MGB	No Amp	0			Undetermined	0			VRAI	66006.15987	VRAI	3	49
