## Supplementary material for "A qPCR assay for the detection of *Phytophthora abietivora*, an emerging pathogen on fir species cultivated as Christmas trees": S2 Table

### Sheet: Feuil1
Isolate ID	Species	Clade	Quantity used (specificity assay) (pg or genomic copies)	Origin	Reference
RC2017_1	P. abietivora	7a	100 pg	USA	Li et al. 2019
M9554	P. europaea	7a	100 pg	Canada	Strain shared by Valentin Queloz
58105_R	P. fragariae	7a	100 pg	NA	DNA shared by Guillaume J. Bilodeau
CBS114087	P. ×cambivora	7a	100 pg	NA	DNA shared by Guillaume J. Bilodeau
BR589	P. cinnamomi	7c	100 pg	NA	DNA shared by Guillaume J. Bilodeau
CFL 5897	P. kelmanii	8a	100 pg	Canada	Charron et al. 2023 (002_B)
cbs117693	P. sansomeana	8a	500 copies	Ireland	Lamarche et al. 2015
BR644	P. erythroseptica	8a	500 copies	Unknown	Lamarche et al. 2015
CBS 113.19	P. cryptogea	8a	500 copies	Ireland	Lamarche et al. 2015
P10333	P. primulae	8b	500 copies	Germany	Lamarche et al. 2015
1341320-3	P. hibernalis	8c	500 copies	USA	Lamarche et al. 2015
CBS 101553	P. ramorum	8c	500 copies	Germany	Lamarche et al. 2015
CBS 102608	P. lateralis	8c	500 copies	USA	Lamarche et al. 2015
P10330	P. syringae	8d	500 copies	Germany	Lamarche et al. 2015
CBS 407.48	P. quininea	9a	500 copies	Peru	Lamarche et al. 2015
CBS 100410	P. boehmeriae	10	500 copies	Australia	Lamarche et al. 2015
CFL 5908	P. gonapodyides	6b	100 pg	Canada	Charron et al. 2023 (141_B)
CFL 5904	P. megasperma	6b	100 pg	Canada	Charron et al. 2023 (052_A)
CFL 5930	P. gregata	6b	100 pg	Canada	Charron et al. 2023 (181_A)
CFL 5935	Unknown Phytophthora	6b	100 pg	Canada	Charron et al. 2023 (231_A)
CFL 5893	P. chlamydospora	6b	100 pg	Canada	Charron et al. 2023 (001_B)
140068	P. plurivora	2c	100 pg	NA	DNA shared by Guillaume J. Bilodeau
181.25	P. pini	2c	100 pg	NA	DNA shared by Guillaume J. Bilodeau
57766	P. cactorum	1a	100 pg	Canada	DNA shared by Laboratoire d’expertise et de diagnostic en phytoprotection
