## Supplementary material for "A qPCR assay for the detection of *Phytophthora abietivora*, an emerging pathogen on fir species cultivated as Christmas trees": S3 Table

### Sheet: Feuil1
Isolate	Species	Substrate/Host	Origin	Year isolated	Genomic DNA origin	Amplification (100pg)	Cq Mean	Reference
CFL 5946	P. abietivora	Abies balsamea associated soil	Canada	2019	Fresh pure culture	3/3	20.5676	Charron et al 2023 (062_E)
CFL 5906	P. abietivora	Abies balsamea associated soil	Canada	2019	Fresh pure culture	3/3	18.9521	Charron et al 2023 (097_A)
CFL 5916	P. abietivora	Abies fraseri associated soil	Canada	2019	Fresh pure culture	3/3	19.1842	Charron et al 2023 (148_B)
CFL 5926	P. abietivora	Abies fraseri associated soil	Canada	2019	Fresh pure culture	3/3	29.2866	Charron et al 2023 (170_B)
CFL 5933	P. abietivora	Abies balsamea associated soil	Canada	2019	Fresh pure culture	3/3	19.7703	Charron et al 2023 (195_B)
CFL 5947	P. abietivora	Abies balsamea associated soil	Canada	2020	Fresh pure culture	3/3	19.8233	Charron et al 2023 (243_C)
360_E	P. abietivora	Abies balsamea associated soil	Canada	2020	Fresh pure culture	3/3	24.4678	Charron et al 2023 (360_E)
CFL 5948	P. abietivora	Abies balsamea diseased roots	Canada	2020	Fresh pure culture	3/3	22.3459	Charron et al 2023 (R_339_B)
AL5	P. europaea	Quercus associated soil	France	1999	Agar plug with mycelium	3/3	22.6845	Unpublished
AX44	P. europaea	Quercus associated soil	NA	NA	Agar plug with mycelium	2/3a	35.7421	Unpublished
AY	P. europaea	Quercus associated soil	NA	NA	Agar plug with mycelium	3/3	25.5248	Unpublished
FM08	P. europaea	Quercus associated soil	NA	NA	Agar plug with mycelium	3/3	23.3643	Unpublished
IK1	P. europaea	Quercus associated soil	NA	NA	Agar plug with mycelium	3/3	27.4665	Unpublished
IL3	P. europaea	Quercus associated soil	NA	NA	Agar plug with mycelium	3/3	26.6417	Unpublished
IM1	P. europaea	Quercus associated soil	NA	NA	Agar plug with mycelium	3/3	22.5648	Unpublished
IN2	P. europaea	Quercus associated soil	NA	NA	Agar plug with mycelium	3/3	22.2655	Unpublished
IO5	P. europaea	Quercus associated soil	NA	NA	Agar plug with mycelium	3/3	34.8968	Unpublished
IP2	P. europaea	Quercus associated soil	NA	NA	Agar plug with mycelium	3/3	24.0762	Unpublished
IQ2	P. europaea	Quercus associated soil	NA	NA	Agar plug with mycelium	3/3	22.2942	Unpublished
IR1	P. europaea	Quercus associated soil	NA	NA	Agar plug with mycelium	3/3	25.7207	Unpublished
IS1	P. europaea	Quercus associated soil	NA	NA	Agar plug with mycelium	3/3	21.5421	Unpublished
IV5	P. europaea	Quercus associated soil	NA	NA	Agar plug with mycelium	3/3	24.7927	Unpublished
IV9	P. europaea	Quercus associated soil	NA	NA	Agar plug with mycelium	3/3	26.0896	Unpublished
IX1	P. europaea	Quercus associated soil	NA	NA	Agar plug with mycelium	3/3	27.4617	Unpublished
JD1	P. europaea	Quercus associated soil	NA	NA	Agar plug with mycelium	3/3	20.7232	Unpublished
KQ7	P. europaea	Quercus associated soil	NA	NA	Agar plug with mycelium	3/3	21.1873	Unpublished
LS1	P. europaea	Quercus associated soil	NA	NA	Agar plug with mycelium	3/3	22.3766	Unpublished
X2JI	P. europaea	Quercus associated soil	NA	NA	Agar plug with mycelium	3/3	25.3381	Unpublished
2KQ11	P. europaea	Quercus associated soil	France	2000	Agar plug with mycelium	3/3	22.8338	Unpublished
S-BE 19121	P. abietivora	Forest soil	Canada	2019	Fresh pure culture	3/3	20.6904	Unpublished
12324_2CR	P. abietivora	Abies fraseri	USA	2012	Fresh pure culture	1/3b	35.2994	Unpublished
a Retested at 500 pg and had 3 positive replicates under the threshold
b Retested at 500 pg and still failed detection, ITS resequencing allowed reidentification as P. gonapodyides
