## Supplementary material for "A qPCR assay for the detection of *Phytophthora abietivora*, an emerging pathogen on fir species cultivated as Christmas trees": S4 Table

### Sheet: Feuil1
	Sequence 5' → 3'
P_abi_ITS2_gBlocka	TAGTTAAAAGCAGAGACTTTCGTCCCCACAGTATATTCAGTATTCAAGAATGGGTTTAAAAGAAAAGGGCTACTGGCTCAGTTCCCCCGAGAGGGACCCAAACGCTCGCCATGATAGGGCCCGCCACACAGCAGCAGCCGTCAACTTTGACATCGACAGCCAGCCACCAGGACAAGCCCCCAACTAAATGGGTTGATACGGTTCACGTGGAAAGTTTTTTTATGTGTGG
a The gBlock™ fragment spans 181 bp of our target sequence (in bold) with 24 bp flanking regions on each side (in normal text), for a total of 229 bp.
