## Supplementary material for "A qPCR assay for the detection of *Phytophthora abietivora*, an emerging pathogen on fir species cultivated as Christmas trees": S5 Table

### Sheet: Feuil1
gBlock Copies (per reaction)	Rep	Cq values	% Positive	Average Cq		gBlock Copies (per reaction)	Rep	Cq values	% Positive	Average Cq
25	1	35.2095	100	34.5145		8	1	Undet.	80	36.9027
	2	34.1447					2	37.2983
	3	34.2106					3	35.9167
	4	36.5927					4	37.4024
	5	35.2456					5	36.9618
	6	34.0785					6	37.8713
	7	34.156					7	37.2643
	8	35.0736					8	37.0794
	9	34.9863					9	Undet.
	10	33.4309					10	38.1278
	11	34.3378					11	37.1895
	12	34.7666					12	38.0377
	13	34.2601					13	Undet.
	14	34.4866					14	34.8841
	15	34.2409					15	35.8176
	16	33.9445					16	36.1414
	17	34.91					17	36.8854
	18	33.6494					18	Undet.
	19	34.1511					19	36.4445
	20	34.4152					20	37.1218
10	1	35.3888	95	35.7251		6.16	1	36.3043	75	37.0878
	2	Undet.					2	37.5128
	3	35.2128					3	37.9742
	4	35.6588					4	36.3807
	5	34.2473					5	36.655
	6	37.9129					6	Undet.
	7	35.6955					7	35.3837
	8	34.9545					8	37.1991
	9	37.7034					9	Undet.
	10	36.9841					10	36.2039
	11	35.5498					11	37.1734
	12	36.1062					12	38.3693
	13	36.2847					13	Undet.
	14	35.3566					14	36.1826
	15	34.9624					15	37.1474
	16	34.5747					16	Undet.
	17	35.1958					17	37.0399
	18	36.3759					18	38.7754
	19	34.9085					19	38.016
	20	35.7048					20	Undet.
